# Global reference mapping and dynamics of human transcription factor footprints

**DOI:** 10.1101/2020.01.31.927798

**Authors:** Jeff Vierstra, John Lazar, Richard Sandstrom, Jessica Halow, Kristen Lee, Daniel Bates, Morgan Diegel, Douglas Dunn, Fidencio Neri, Eric Haugen, Eric Rynes, Alex Reynolds, Jemma Nelson, Audra Johnson, Mark Frerker, Michael Buckley, Rajinder Kaul, Wouter Meuleman, John A. Stamatoyannopoulos

## Abstract

Combinatorial binding of transcription factors to regulatory DNA underpins gene regulation in all organisms. Genetic variation in regulatory regions has been connected with diseases and diverse phenotypic traits^1^, yet it remains challenging to distinguish variants that impact regulatory function^2^. Genomic DNase I footprinting enables quantitative, nucleotide-resolution delineation of sites of transcription factor occupancy within native chromatin^3–5^. However, to date only a small fraction of such sites have been precisely resolved on the human genome sequence^5^. To enable comprehensive mapping of transcription factor footprints, we produced high-density DNase I cleavage maps from 243 human cell and tissue types and states and integrated these data to delineate at nucleotide resolution ~4.5 million compact genomic elements encoding transcription factor occupancy. We map the fine-scale structure of ~1.6 million DHS and show that the overwhelming majority is populated by well-spaced sites of single transcription factor:DNA interaction. Cell context-dependent cis-regulation is chiefly executed by wholesale actuation of accessibility at regulatory DNA versus by differential transcription factor occupancy within accessible elements. We show further that the well-described enrichment of disease- and phenotypic trait-associated genetic variants in regulatory regions^1,6^ is almost entirely attributable to variants localizing within footprints, and that functional variants impacting transcription factor occupancy are nearly evenly partitioned between loss- and gain-of-function alleles. Unexpectedly, we find that the global density of human genetic variation is markedly increased within transcription factor footprints, revealing an unappreciated driver of cis-regulatory evolution. Our results provide a new framework for both global and nucleotide-precision analyses of gene regulatory mechanisms and functional genetic variation.
