## Extended Data Table 1 for "Global reference mapping and dynamics of human transcription factor footprints"

### Sheet: Extended Data Table 1
						ENCODE accession numbers
Identifier	Taxonomy_class	Taxonomy_system	Description	SPOT	Unique_reads	DCC_experiment_id	DCC_library_id	DCC_biosample_id
AG10803-DS12374	Primary	Connective	Abdominal skin Fibroblast	0.6904	220628368	ENCSR000EMB	ENCLB410ZZZ	ENCBS287ITL
AoAF-DS13513	Primary	Connective	Aortic Adventitial Fibroblasts	0.6395	317762220	ENCSR000EMC	ENCLB412ZZZ	ENCBS408ZNY
CD19+-DS17186	Primary	Hematopoietic	CD19+ B cells	0.5056	488593380	ENCSR381PXW	ENCLB800FZO	ENCBS469TSJ
CD20+-DS18208	Primary	Hematopoietic	B cells	0.557	229005077	ENCSR000EMJ	ENCLB425ZZZ	ENCBS483ENC
GM06990-DS7748	Lines	Hematopoietic	Lymphoblastoid	0.6547	142211228	ENCSR000EMQ	ENCLB435ZZZ	ENCBS057ENC
GM12865-DS12436	Lines	Hematopoietic	Lymphoblastoid	0.6095	228842138	ENCSR000EMS	ENCLB438ZZZ	ENCBS209AAA
H7-hESC-DS11909	Lines	Embryonic	H7 embryonic stem	0.5892	236002103	ENCSR000EMZ	ENCLB449ZZZ	ENCBS293AAA
HA-h-DS15192	Primary	Nervous	Human Astrocytes - hippocampal	0.5503	273668585	ENCSR000ENA	ENCLB451ZZZ	ENCBS301AAA
HA-sp-DS14790	Primary	Nervous	Human Astrocytes - spinal cord	0.5374	226433757	ENCSR000ENB	ENCLB453ZZZ	ENCBS302AAA
HAEpiC-DS12663	Primary	Epithelial	Amniotic Epithelial	0.7121	264472957	ENCSR000END	ENCLB457ZZZ	ENCBS401ENC
HAP1_parental_cell_line-DS39509	Lines	Hematopoietic	haploid Parental - near-haploid cell line derived from the KBM-7 cell line	0.3311	244782085	ENCSR620QNS	ENCLB760TOD	ENCBS912MMS
HCF-DS12501	Primary	Connective	Cardiac Fibroblasts	0.6848	214063179	ENCSR000ENH	ENCLB465ZZZ	ENCBS392ENC
HCFaa-DS13480	Primary	Connective	Cardiac Fibroblasts - adult atrial	0.5919	326221623	ENCSR000ENI	ENCLB466ZZZ	ENCBS307AAA
HCM-DS12599	Lines	Cardiovascular	Cardiomyocytes	0.7134	212353015	ENCSR000ENJ	ENCLB469ZZZ	ENCBS072ENC
HCPEpiC-DS12447	Primary	Epithelial	Choroid Plexus Epithelial	0.7119	235479167	ENCSR000ENL	ENCLB472ZZZ	ENCBS395ENC
HEEpiC-DS12763	Primary	Epithelial	Esophageal Epithelial	0.5793	263764271	ENCSR000ENN	ENCLB476ZZZ	ENCBS405ENC
HFF_P5-DS15115	Lines	Connective	Human Foreskin Fibroblasts	0.5919	208902327	ENCSR000ENQ	ENCLB482ZZZ	ENCBS309AAA
HGF-DS11752	Primary	Connective	Gingival Fibroblasts	0.4064	350505116	ENCSR000ENS	ENCLB487ZZZ	ENCBS310AAA
HIPEpiC-DS12684	Primary	Epithelial	Iris Pigment Epithelial	0.5756	197173641	ENCSR000ENT	ENCLB488ZZZ	ENCBS397ENC
HMF-DS13368	Primary	Connective	Mammary Fibroblasts	0.7033	265334277	ENCSR000ENW	ENCLB495ZZZ	ENCBS399FWJ
HMVEC-LBl-DS13372	Primary	Cardiovascular	Lung Blood Microvascular Endothelial	0.5102	342791578	ENCSR000EOD	ENCLB508ZZZ	ENCBS318AAA
HMVEC-Lly-DS13185	Primary	Cardiovascular	Lung Lymphatic Microvascular Endothelial	0.6155	246113887	ENCSR000EOE	ENCLB510ZZZ	ENCBS319AAA
HMVEC-dBl_Ad-DS13337	Primary	Cardiovascular	Dermal Blood Microvascular Endothelial	0.6768	218206419	ENCSR000ENY	ENCLB499ZZZ	ENCBS313AAA
HMVEC-dBl_Neo-DS13242	Primary	Cardiovascular	Dermal Blood Microvascular Endothelial	0.5812	242859217	ENCSR000ENZ	ENCLB501ZZZ	ENCBS314AAA
HMVEC-dLy_Neo-DS13150	Primary	Cardiovascular	Dermal Lymphatic Microvascular Endothelial	0.5663	246700879	ENCSR000EOB	ENCLB505ZZZ	ENCBS316AAA
HPAF-DS13411	Primary	Connective	Pulmonary Artery Fibroblasts	0.6521	216989978	ENCSR000EOH	ENCLB515ZZZ	ENCBS321AAA
HPF-DS13390	Primary	Connective	Pulmonary Fibroblasts	0.608	264422875	ENCSR000EOJ	ENCLB520ZZZ	ENCBS323AAA
HPdLF-DS13573	Primary	Connective	Periodontal Ligament Fibroblasts	0.6359	265110590	ENCSR000EOI	ENCLB518ZZZ	ENCBS322AAA
HRCEpiC-DS10666	Primary	Renal	renal cortical epithelial (normal)	0.5711	214774884	ENCSR000EOK	ENCLB522ZZZ	ENCBS394ENC
HSMM-DS14426	Lines	Musculoskeletal	Human Skeletal Muscle Myoblasts	0.4691	170437559	ENCSR000EOO	ENCLB529ZZZ	ENCBS328AAA
HT1080-DS23472	Lines	Connective	Fibrosarcoma	0.4586	351693575	ENCSR000FDI	ENCLB332ZYZ	ENCBS513AAA
HUVEC-DS10060	Primary	Cardiovascular	umbilical vein endothelial	0.3856	341011356	ENCSR000EOQ	ENCLB533ZZZ	ENCBS112ENC
HVMF-DS13981	Primary	Connective	Villous Mesenchymal Fibroblasts	0.6236	238364356	ENCSR000EOR	ENCLB536ZZZ	ENCBS332AAA
HeLa_S3-DS24790	Lines	Genitourinary	adherent human cervical adenocarcinoma	0.5728	276621736	ENCSR959ZXU	ENCLB257LLW	ENCBS229UDI
IMR90-DS13219	Lines	Connective	Fibroblasts	0.5106	224946526	ENCSR477RTP	ENCLB252NYQ	ENCBS048TNH
K562-DS15363	Lines	Hematopoietic	Erythroleukemia	0.4806	220766759	ENCSR000EOY	ENCLB253REF	ENCBS566SQN
K562-DS16924	Lines	Hematopoietic	Erythroleukemia	0.5003	223568351	ENCSR000EOT	ENCLB843GMH	ENCBS545WKJ
LHCN-M2-DS20548	Lines	Musculoskeletal	human skeletal myoblasts derived from satellite cells from the pectoralis major muscle	0.6815	205727552	ENCSR000EPE	ENCLB544ZZZ	ENCBS233AAA
LHCN-M2-DS20534	Lines	Musculoskeletal	human skeletal myoblasts derived from satellite cells from the pectoralis major muscle	0.5694	228696412	ENCSR000EPD	ENCLB541ZZZ	ENCBS869RCC
M059J-DS20493	Lines	Nervous	malignant glioblastoma; glioma	0.6662	360461389	ENCSR000EPG	ENCLB547ZZZ	ENCBS235AAA
MCF10a_ER_SRC-DS22985	Lines	Epithelial	Mammary epithelial cells	0.621	330852263	ENCSR752EPH	ENCLB997DNA	ENCBS417KGL
MCF10a_ER_SRC-DS22980	Lines	Epithelial	Mammary epithelial cells	0.5524	216898315	ENCSR385SZQ	ENCLB662JJO	ENCBS317EPD
MCF10a_ER_SRC-DS22991	Lines	Epithelial	Mammary epithelial cells	0.4954	228205963	ENCSR789VGQ	ENCLB086WLE	ENCBS868SSJ
Mesendoderm-DS19310	Lines	Embryonic	Mesendoderm	0.5022	236393491	ENCSR714DIF	ENCLB903DZR	ENCBS084NIJ
NB4-DS12543	Lines	Hematopoietic	Acute Promyelocytic Leukemia cell line	0.5855	278883382	ENCSR000EPL	ENCLB558ZZZ	ENCBS390ENC
NHA-DS12800	Primary	Nervous	Astrocytes	0.5501	196377007	ENCSR000EPM	ENCLB559ZZZ	ENCBS021ENC
NHDF-Ad-DS12863	Primary	Connective	Dermal Fibroblasts	0.8039	229806970	ENCSR000EPO	ENCLB564ZZZ	ENCBS338AAA
NHDF-neo-DS11923	Primary	Connective	Dermal Fibroblasts	0.6756	317802640	ENCSR000EPP	ENCLB566ZZZ	ENCBS065ENC
NHLF-DS12829	Primary	Connective	Lung Fibroblasts	0.6922	271878007	ENCSR000EPR	ENCLB569ZZZ	ENCBS340AAA
Psoas_muscle-DS20325	Adult	Musculoskeletal	Psoas_Muscle	0.4025	292728883	ENCSR426TPQ	ENCLB872RLQ	ENCBS008QPC
RPMI.7951-DS20909	Lines	Integumentary	malignant melanoma, adherent, epithelial-like, grows as monolayer	0.6624	286855049	ENCSR000EPV	ENCLB578ZZZ	ENCBS262AAA
SAEC-DS10518	Primary	Respiratory	Small airway epithelial	0.5588	220164309	ENCSR000EPX	ENCLB582ZZZ	ENCBS417ENC
SK-N-DZ-DS21405	Lines	Nervous	Human Neuroblastoma from Bone Marrow	0.4308	235685946	ENCSR000FJL	ENCLB339ZYZ	ENCBS520AAA
SK-N-DZ-DS21387	Lines	Nervous	Human Neuroblastoma from Bone Marrow	0.3159	280713976	ENCSR946MVP	ENCLB799DVF	ENCBS439FDS
SkNSH-DS8482	Lines	Nervous	Neuroblastoma _Treated with retinoic acid (RA)	0.6613	155271872	ENCSR000EPZ	ENCLB586ZZZ	ENCBS404ENC
Skin_fibroblast-DS18224	Lines	Connective	Skin_Fibroblasts	0.681	344935593	ENCSR153LHP	ENCLB362DSC	ENCBS955MUX
Skin_keratinocyte-DS18692	Lines	Integumentary	Skin_Keratinocytes	0.5383	174628792	ENCSR035RVH	ENCLB715HKH	ENCBS293IRA
Skin_melanocyte-DS18590	Lines	Integumentary	Skin_Melanocytes	0.5346	192829304	ENCSR434OBM	ENCLB008CKM	ENCBS425NOG
Small_Bowel_Mucosa-DS20770	Adult	Digestive	Small bowel mucosa	0.4439	255322223	ENCSR931UQB	ENCLB776CXK	ENCBS853LFM
T-47D-DS19794	Lines	Integumentary	human epithelial cell line derived from an mammary ductal carcinoma	0.5517	247558713	ENCSR000EQB	ENCLB590ZZZ	ENCBS440ENC
TH1-DS18015	Primary	Hematopoietic	T1 helper cells	0.4338	259940087	ENCSR000EQD	ENCLB594ZZZ	ENCBS363AAA
TH2-DS17597	Primary	Hematopoietic	T2 helper cells	0.7588	398433350	ENCSR000EQI	ENCLB601ZZZ	ENCBS153AAA
fBrain-DS24872	Fetal	Nervous	Brain	0.5254	283688518	ENCSR475VQD	ENCLB188MGU	ENCBS489VFT
fBrain-DS23849	Fetal	Nervous	fBrain	0.4606	244724009	ENCSR507GFJ	ENCLB659FTZ	ENCBS694XIX
fBrain-DS23813	Fetal	Nervous	fBrain	0.6087	177449043	ENCSR595CSH	ENCLB743EFP	ENCBS539WGT
fBrain-DS11872	Fetal	Nervous	Brain	0.6791	196702339	ENCSR649KBB	ENCLB217VMW	ENCBS640AFZ
fBrain-DS24775	Fetal	Nervous	Brain	0.5355	282048424	ENCSR595CSH	ENCLB908OXL	ENCBS852UJL
fHeart-DS12531	Fetal	Cardiovascular	Heart	0.5311	255377697	ENCSR911LTI	ENCLB224ZRL	ENCBS114OIZ
fHeart-DS24799	Fetal	Cardiovascular	Heart	0.3883	264249215	ENCSR664PKM	ENCLB417ZPE	ENCBS953MIB
fHeart-DS24731	Fetal	Cardiovascular	Heart	0.4488	318381910	ENCSR705CNJ	ENCLB142FRE	ENCBS619VKQ
fHeart-DS23853	Fetal	Cardiovascular	fHeart	0.4333	284904030	ENCSR804RSI	ENCLB423WYN	ENCBS913ULP
fHeart-DS37473	Fetal	Cardiovascular	Heart	0.4086	214313261	ENCSR749BWV	ENCLB491BID	ENCBS320XNN
fHeart-DS24812	Fetal	Cardiovascular	Heart	0.3498	445193602	ENCSR664PKM	ENCLB434QXK	ENCBS910QFW
fIntestine_Sm-DS17317	Fetal	Digestive	Intestine_Sm	0.4046	308992620	ENCSR945RWN	ENCLB449ATC	ENCBS918JWZ
fKidney-DS24709	Fetal	Renal	Kidney	0.4894	460341582	ENCSR097BWW	ENCLB896SWH	ENCBS191BKL
fKidney-DS24714	Fetal	Renal	Kidney	0.6598	200426320	ENCSR873ANE	ENCLB704GMQ	ENCBS384TUR
fKidney-DS24801	Fetal	Renal	Kidney	0.4834	220882330	ENCSR873ANE	ENCLB759USM	ENCBS669IAZ
fKidney-DS24814	Fetal	Renal	Kidney	0.6037	237057936	ENCSR792ZXA	ENCLB049MNH	ENCBS133SJG
fKidney-DS23873	Fetal	Renal	fKidney	0.4463	221478522	ENCSR066WZJ	ENCLB334GBK	ENCBS444KCH
fKidney-DS20786	Fetal	Renal	fKidney	0.5242	270238818	ENCSR774RCO	ENCLB758OYY	ENCBS034ZQP
fKidney-DS23388	Fetal	Renal	fKidney	0.4831	268917750	ENCSR792ZXA	ENCLB005SRL	ENCBS536DBJ
fKidney_Right-DS21924	Fetal	Renal	fKidney	0.4601	204902754	ENCSR768OLL	ENCLB500XLJ	ENCBS816VUN
fLung-DS24726	Fetal	Respiratory	Lung	0.5093	342560756	ENCSR582IPV	ENCLB437CCS	ENCBS511SOC
fLung-DS24806	Fetal	Respiratory	Lung	0.5842	257651248	ENCSR141IUS	ENCLB594BSZ	ENCBS693GFV
fLung-DS23983	Fetal	Respiratory	fLung	0.637	226847848	ENCSR582IPV	ENCLB099YIO	ENCBS964WZC
fLung-DS14724	Fetal	Respiratory	Lung	0.6404	265366516	ENCSR141VGA	ENCLB552RTF	ENCBS191SRJ
fMuscle_back-DS17767	Fetal	Musculoskeletal	Muscle_back	0.5008	346759193	ENCSR317SIH	ENCLB752ROB	ENCBS384LIR
fMuscle_leg-DS20239	Fetal	Musculoskeletal	Muscle_leg	0.5621	318693709	ENCSR272RQX	ENCLB190ERN	ENCBS697VMI
fMuscle_trunk-DS20242	Fetal	Musculoskeletal	Muscle_trunk	0.4861	351296989	ENCSR440FZS	ENCLB918UUN	ENCBS390NDG
fPlacenta-DS38790	Fetal	Fetal_Life_Support	Placenta	0.3154	298470401	ENCSR499IFY	ENCLB356SYJ	ENCBS138QHR
fPlacenta-DS20346	Fetal	Fetal_Life_Support	Placenta	0.4404	527283459	ENCSR035QHH	ENCLB392DHN	ENCBS122HFH
fPlacenta-DS37386	Fetal	Fetal_Life_Support	placenta	0.3417	202554216	ENCSR552RKI	ENCLB423VBC	ENCBS565KNL
fPlacenta-DS37716	Fetal	Fetal_Life_Support	Placenta	0.3845	198902377	ENCSR552XJI	ENCLB711ZZZ	ENCBS723HLT
fPlacenta-DS39148	Fetal	Fetal_Life_Support	Placenta	0.4968	228505709	ENCSR499IFY	ENCLB522QPG	ENCBS428ZCZ
fSkin_Fibroblast-DS19174	Fetal	Connective	Skin_fibro_back	0.6664	235283556	ENCSR184LMY	ENCLB186EVC	ENCBS336CDQ
fSkin_Fibroblast-DS19745	Fetal	Connective	Skin_fibro_bicep_R	0.6919	281037981	ENCSR383BLX	ENCLB034EFP	ENCBS318GXE
fSkin_Fibroblast-DS19449	Fetal	Connective	Skin_fibro_scalp	0.6911	258952374	ENCSR770DEN	ENCLB972ZRN	ENCBS180EDA
fSkin_Fibroblast-DS19706	Fetal	Connective	Skin_fibro_upper_back	0.6791	233796044	ENCSR325LYJ	ENCLB041IUQ	ENCBS696WUI
fSkin_Fibroblast-DS19943	Fetal	Connective	Skin_fibro_leg_R_quad	0.5687	244107267	ENCSR217RVH	ENCLB060NCB	ENCBS814ABX
fSkin_Fibroblast-DS19561	Fetal	Connective	Skin_fibro_abdomen	0.6034	249973409	ENCSR622TWS	ENCLB616NHI	ENCBS599YIE
fSpinal_cord-DS20351	Fetal	Nervous	Spinal_cord	0.3979	361949088	ENCSR678PDD	ENCLB612QRA	ENCBS419ZMB
fSpinal_cord-DS24833	Fetal	Nervous	Spinal Cord	0.3975	543578258	ENCSR910OQF	ENCLB216GJK	ENCBS665NIQ
fStomach-DS17878	Fetal	Digestive	Stomach	0.4972	331057527	ENCSR208DMX	ENCLB162BKZ	ENCBS291NHF
fStomach-DS24733	Fetal	Digestive	Stomach	0.3111	352357483	ENCSR095GWE	ENCLB248TKA	ENCBS521MUU
fThymus-DS20341	Fetal	Hematopoietic	Thymus	0.3633	212814456	ENCSR342NCX	ENCLB648MFT	ENCBS500WIH
h.786-O-DS27192	Lines	Renal	Renal cell adenocarcinoma	0.32	213317700	ENCSR037PGI	ENCLB369SCD	ENCBS413VCR
h.786-O-DS37199	Lines	Renal	Renal cell adenocarcinoma	0.3762	357339551	ENCSR037PGI	ENCLB620NUI	ENCBS807WMR
h.A172-DS24744	Lines	Nervous	human adherent Glioblastoma	0.4134	201925478	ENCSR932KWJ	ENCLB693NHX	ENCBS874LTK
h.A549-DS14289	Lines	Respiratory	Human lung carcinoma derived epithelial cell line	0.5417	219975292	ENCSR000ELW	ENCLB401ZZZ	ENCBS163AAA
h.A673-DS27751	Lines	Musculoskeletal	Ewing's Sarcoma	0.3671	143565080	ENCSR346JWH	ENCLB408KJJ	ENCBS304EKV
h.A673-DS27667	Lines	Musculoskeletal	Ewing's Sarcoma	0.3804	273167042	ENCSR346JWH	ENCLB729MKU	ENCBS790NPQ
h.ACHN-DS24547	Lines	Renal	Human adherent renal cell adenocarcinoma	0.4666	259059806	ENCSR257BGZ	ENCLB078PAT	ENCBS569UYK
h.ACHN-DS24471	Lines	Renal	Human adherent renal cell adenocarcinoma	0.4305	223998786	ENCSR257BGZ	ENCLB237XJJ	ENCBS897ZFQ
h.AL-DS26410	Primary	Integumentary	Adipocytes derived from AF-MSC cells	0.557	298345379	ENCSR405TXU	ENCLB718CYF	ENCBS311PRF
h.Bipolar_neuron-DS26986	Lines	Nervous	Derived from iPSC	0.355	294633999	ENCSR626RVD	ENCLB133NKD	ENCBS374AAA
h.Bipolar_neuron-DS26980	Lines	Nervous	Derived from iPSC	0.4196	212640687	ENCSR626RVD	ENCLB727RXR	ENCBS369AAA
h.CD1-DS31642	Primary	Hematopoietic	Dendritic cells	0.4651	350210297	ENCSR373BIX	ENCLB334ICF	ENCBS450MZJ
h.CD14+-DS17215	Primary	Hematopoietic	CD14+ monocytes	0.5666	383544004	ENCSR452DCM	ENCLB665NTX	ENCBS945EIT
h.CD3+-DS17198	Primary	Hematopoietic	CD3+ T cells	0.596	247123879	ENCSR628IRM	ENCLB855KQP	ENCBS980PVB
h.CD34+-DS12274	Primary	Hematopoietic	CD 34+ Hematopoietic progenitor cells	0.658	209964934	ENCSR191EII	ENCLB262HGC	ENCBS912YBQ
h.CD34+-DS24222	Primary	Hematopoietic	CD34 + day 17 differentiation	0.3269	283281690	ENCSR362JSZ	ENCLB749ALB	ENCBS335BSM
h.CD34+-DS24074	Primary	Hematopoietic	CD34 + day 4 differentiation	0.481	302925723	ENCSR148VUP	ENCLB200PCY	ENCBS924ALK
h.CD34+-DS25730	Primary	Hematopoietic	CD34+ T6, Day 6 differentiation	0.518	336385599	ENCSR564JUY	ENCLB947LFF	ENCBS986SUJ
h.CD34+-DS25729	Primary	Hematopoietic	CD34+ T6, Day 6 differentiation	0.5853	149005313	ENCSR564JUY	ENCLB809BBZ	ENCBS200EQQ
h.CD34+-DS25769	Primary	Hematopoietic	CD34+ T8, Day 8 differentiation	0.5083	276470527	ENCSR845CFB	ENCLB658VAX	ENCBS418LVC
h.CD34+-DS25687	Primary	Hematopoietic	CD34+ T4, Day 4 differentiation	0.5818	352107080	ENCSR148VUP	ENCLB809AHE	ENCBS721DUI
h.CD34+-DS25969	Primary	Hematopoietic	CD34+ T18, Day 18 differentiation	0.4162	267815939	ENCSR493IAY	ENCLB573JSZ	ENCBS303WCA
h.CD34+-DS24094	Primary	Hematopoietic	CD34 + day 8 differentiation	0.5133	379957314	ENCSR845CFB	ENCLB806PSJ	ENCBS575XLE
h.CD34+-DS12734	Primary	Hematopoietic	CD 34+ Hematopoietic progenitor cells	0.7261	325467181	ENCSR468ZXN	ENCLB860SDJ	ENCBS121LTF
h.CD34+-DS26444	Primary	Hematopoietic	CD34+ T0, Day 0 control	0.3901	223515270	ENCSR098PTC	ENCLB185ALN	ENCBS107WLD
h.CD34+-DS24044	Primary	Hematopoietic	CD34 + time 0 control	0.5017	244382731	ENCSR098PTC	ENCLB162HJG	ENCBS736SRW
h.CD34+-DS24190	Primary	Hematopoietic	CD34 + day 15 differentiation	0.347	151109580	ENCSR937UWI	ENCLB032SYF	ENCBS854FBC
h.CD4+-DS17212	Primary	Hematopoietic	CD4+ T cells	0.631	400546980	ENCSR683QJJ	ENCLB270QXD	ENCBS424MFE
h.CD4+-DS17881	Primary	Hematopoietic	CD4	0.63	575047367	ENCSR167JFX	ENCLB175IVE	ENCBS473JVM
h.CD56+-DS17189	Primary	Hematopoietic	CD56+ cells	0.5829	574145888	ENCSR704HNG	ENCLB968GLJ	ENCBS439LTB
h.CD8+-DS17885	Primary	Hematopoietic	CD8	0.6713	469081593	ENCSR316UDN	ENCLB305XZE	ENCBS714KQF
h.CD8+-DS17203	Primary	Hematopoietic	CD8+ T cells	0.7519	555547781	ENCSR020LUD	ENCLB798GQN	ENCBS312SQY
h.CEC-DS34574	Lines	Digestive	human colon epithelial cells	0.4822	245499492	ENCSR038XTK	ENCLB374SOK	ENCBS573VIG
h.CEC-DS37513	Lines	Digestive	human colon epithelial cells	0.5373	251732088	ENCSR038XTK	ENCLB093AAI	ENCBS654NDM
h.Caki-2-DS24211	Lines	Renal	Adherent kidney Carcinoma, clear cell	0.6	220361698	ENCSR515EWI	ENCLB384WEU	ENCBS768KGZ
h.DE-DS55923	Lines	Embryonic	Definitive Endoderm #2., differentiated from H9 ESC	0.479	454088909	ENCSR166KPV	ENCLB393NTX	ENCBS088TSK
h.DE-DS39603	Lines	Embryonic	Definitive Endoderm #2., differentiated from H9 ESC	0.4287	233374139	ENCSR166KPV	ENCLB833UTO	ENCBS835CLB
h.Daoy-DS24567	Lines	Nervous	Medulloblastoma, desmoplastic cerebellar	0.6041	271831577	ENCSR346IHH	ENCLB821FPA	ENCBS055ILX
h.EH-DS23559	Lines	Connective	Adherent BJ-hTert cell line	0.8017	540609778	ENCSR548MMD	ENCLB721PER	ENCBS070WLP
h.EL-DS23825	Lines	Connective	Adherent BJ-like cell line	0.5669	313391132	ENCSR691MQJ	ENCLB267LQU	ENCBS910LXL
h.ELR-DS26313	Lines	Connective	BJ-htert - T antigens and an oncogenic derivative of RasV12	0.6486	346595685	ENCSR240TPI	ENCLB894JER	ENCBS935PZD
h.ESC-DS23373	Lines	Embryonic	h.ESC ELF-1	0.5556	257605022	ENCSR678ILN	ENCLB083SLH	ENCBS467EKW
h.ESC.H9-DS55945	Lines	Embryonic	H9 embryonic stem cells	0.4247	263902670	ENCSR275ICP	ENCLB079RKK	ENCBS113LZP
h.ESC.H9-DS39598	Lines	Embryonic	H9 embryonic stem cells	0.4038	243861303	ENCSR275ICP	ENCLB476DLP	ENCBS485PGF
h.FUCCI.cells-DS34890	Lines	Embryonic	FUCCI AzH.G2M FUCCI cells (cell cycle) H9 derived	0.3471	261395135	ENCSR943SYS	ENCLB458DKR	ENCBS417MAQ
h.FUCCI.cells-DS34872	Lines	Embryonic	FUCCI cells DN.early G1 FUCC (cell cycle) H9 derived	0.3167	212469826	ENCSR754LIN	ENCLB139ECN	ENCBS140HIH
h.Fibroblast-DS26347	Lines	Connective	PGP1_fibroblast	0.7392	151874804	ENCSR217TAW	ENCLB358EUZ	ENCBS372AAA
h.Fibroblast-DS26113	Lines	Connective	PGP1_fibroblast	0.7377	405550008	ENCSR217TAW	ENCLB544CVI	ENCBS367AAA
h.G-401-DS24147	Lines	Renal	Adharent human kidney rhabdoid tumor	0.3943	204771233	ENCSR269SIA	ENCLB760QMB	ENCBS659PBH
h.H1.polyMSC-DS21042	Lines	Connective	h.H1.polyMSC	0.5654	335607327	ENCSR731QLJ	ENCLB073XYQ	ENCBS725VAK
h.HT29-DS25113	Lines	Digestive	colorectal adenocarcinoma	0.4337	278927678	ENCSR814KRX	ENCLB540APO	ENCBS668UDT
h.HT29-DS34646	Lines	Digestive	colorectal adenocarcinoma	0.3818	221855301	ENCSR814KRX	ENCLB903LVF	ENCBS836FPI
h.HT29-DS25119	Lines	Digestive	colorectal adenocarcinoma	0.5981	285590463	ENCSR814KRX	ENCLB387UAW	ENCBS914HXH
h.HT29-DS38587	Lines	Digestive	colorectal adenocarcinoma	0.4647	237606319	ENCSR814KRX	ENCLB728WAE	ENCBS814TLB
h.HepG2-DS7764	Lines	Hepatic	hepatocellular carcinoma	0.5621	138377931	ENCSR000ENP	ENCLB480ZZZ	ENCBS114ENC
h.HepG2-DS24838	Lines	Hepatic	hepatocellular carcinoma	0.3864	438025107	ENCSR149XIL	ENCLB029COU	ENCBS800QIW
h.IPS-DS15153	Lines	Embryonic	Induced pluripotent stem cells	0.3749	271317933	ENCSR383SNM	ENCLB521KWF	ENCBS087RTK
h.ISL1-DS55938	Lines	Endocrine	Islet positve cells, mesoderm lineage, differentiated from H9 ESC	0.4187	396261723	ENCSR224FOA	ENCLB178HHW	ENCBS928AKR
h.K562-DS52908	Lines	Hematopoietic	Erythroleukemia	0.5817	333666945	ENCSR921NMD	ENCLB096YUZ	ENCBS474HJS
h.KBM-7-DS23530	Lines	Hematopoietic	Clone P00174E07 (Haplogen)	0.5244	201266874	ENCSR426IEA	ENCLB182IDD	ENCBS815EDC
h.Karpas-422-DS27648	Lines	Hematopoietic	B cell non-hodgkin lymphoma	0.4322	214659045	ENCSR019JDO	ENCLB246IPC	ENCBS992KXS
h.Karpas-422-DS27641	Lines	Hematopoietic	B cell non-hodgkin lymphoma	0.4581	452970285	ENCSR019JDO	ENCLB613MEH	ENCBS530UDH
h.L1-S8-DS25067	Lines	Embryonic	Human fully reprogrammed iPS cell line derived from hematopoietic cell	0.3228	317718511	ENCSR314EZY	ENCLB417RNB	ENCBS259CUZ
h.LoVo-DS34628	Lines	Digestive	metastatic tumour in the left supraclavicular region with adenocarcinoma of the colon	0.3608	220312216	ENCSR503BEM	ENCLB644CCC	ENCBS024NHD
h.MG_63-DS24640	Lines	Musculoskeletal	Human adherent Osteosarcoma	0.5877	251902252	ENCSR083STA	ENCLB952FTO	ENCBS091SUW
h.NAMALWA-DS22823	Lines	Hematopoietic	Burkitts Lymphoma	0.4273	421625227	ENCSR301OGM	ENCLB655XKR	ENCBS566UPJ
h.NAMALWA-DS22816	Lines	Hematopoietic	Burkitts Lymphoma	0.3984	397473182	ENCSR662HMO	ENCLB214IOO	ENCBS105ISO
h.NCI-H226-DS21975	Lines	Epithelial	Lung mesothelioma (metastatic squamous cell carcinoma) epithelial cancer	0.4956	234861669	ENCSR265TEK	ENCLB013BNK	ENCBS986NWY
h.NCI-H226-DS21935	Lines	Epithelial	Lung mesothelioma (metastatic squamous cell carcinoma) epithelial cancer	0.5198	168416641	ENCSR265TEK	ENCLB438KFJ	ENCBS328RVB
h.NPC-DS55951	Lines	Nervous	Ecto Neural Progenitor Cells, differentiated from H9 ESC	0.3407	284024715	ENCSR360XIS	ENCLB182LEM	ENCBS752TEN
h.Oci-Ly-7-DS27687	Lines	Hematopoietic	B-cell Non-Hodgkin lymphoma	0.3049	304181792	ENCSR489NAM	ENCLB763ZVD	ENCBS581USS
h.Oci-Ly-7-DS29219	Lines	Hematopoietic	B-cell Non-Hodgkin lymphoma	0.5738	245098268	ENCSR489NAM	ENCLB753TXB	ENCBS141AMI
h.PC3-DS25027	Lines	Genitourinary	Human prostate adenocarcinoma (grade 4)	0.5404	500825907	ENCSR052AWE	ENCLB670JIB	ENCBS420VDY
h.PC3-DS25129	Lines	Genitourinary	Human prostate adenocarcinoma (grade 4)	0.4037	327927899	ENCSR052AWE	ENCLB620TSQ	ENCBS504WVV
h.PC9-DS27166	Lines	Respiratory	Human non-small cell lung Adenocarcinoma with EGFR mutation	0.4646	298555569	ENCSR940NLN	ENCLB625GCM	ENCBS480XRH
h.RKO-DS40362	Lines	Digestive	colon cell carcinoma	0.3171	204779511	ENCSR429RHR	ENCLB741CNW	ENCBS740UAH
h.RKO-DS44414	Lines	Digestive	colon cell carcinoma	0.3927	247163477	ENCSR429RHR	ENCLB307RIV	ENCBS954LTA
h.RPMI.8226-DS22919	Lines	Hematopoietic	Human plasmacytoma (myeloma) from peripheral blood	0.4455	225957322	ENCSR594NOE	ENCLB167OQH	ENCBS457ZNO
h.RPMI.8226-DS22913	Lines	Hematopoietic	Human plasmacytoma (myeloma) from peripheral blood	0.5296	297543612	ENCSR594NOE	ENCLB123CIH	ENCBS604KZU
h.RuES2.cms-DS32566	Lines	Cardiovascular	RUES2 differentiated to cardiomyocytes	0.4618	188774258	ENCSR842KCP	ENCLB738EDT	ENCBS445SNK
h.SJCRH30-DS23123	Lines	Musculoskeletal	Human muscle rhabdomyosarcoma	0.4632	365926500	ENCSR000FFJ	ENCLB336ZYZ	ENCBS517AAA
h.SJSA-1-DS24235	Lines	Musculoskeletal	Osteosarcoma, multipotential sarcoma	0.4083	261901263	ENCSR620WAR	ENCLB385KTR	ENCBS489PLT
h.SK-MEL-5-DS23131	Lines	Integumentary	Human skin malignant melanoma	0.4411	281387099	ENCSR000FEK	ENCLB337ZYZ	ENCBS518AAA
h.SW-480-DS38592	Lines	Digestive	Human colon adenocarcinoma	0.3746	201548309	ENCSR217SET	ENCLB090JSJ	ENCBS211HGL
h.Tn-DS14108	Primary	Hematopoietic	CD4+ naive	0.3906	244035604	ENCSR000EML	ENCLB427ZZZ	ENCBS119AAA
h.Trophoblast-DS35782	Primary	Fetal_Life_Support	Trophoblast	0.5261	159901241	ENCSR809LCE	ENCLB320YRF	ENCBS576QRR
h.Trophoblast-DS35787	Primary	Fetal_Life_Support	Trophoblast	0.4626	261002824	ENCSR964MZQ	ENCLB425LBY	ENCBS943QPE
h.Trophoblast-DS35778	Primary	Fetal_Life_Support	Trophoblast	0.4208	137370266	ENCSR121ZSL	ENCLB686KFW	ENCBS478CDB
h.Trophoblast-DS30557	Primary	Fetal_Life_Support	Trophoblast	0.3174	351751527	ENCSR964MZQ	ENCLB195SGC	ENCBS162CVS
h.Trophoblast-DS31397	Primary	Fetal_Life_Support	Trophoblast	0.4989	475838713	ENCSR593LTJ	ENCLB171WJX	ENCBS994UWD
h.Trophoblast-DS30582	Primary	Fetal_Life_Support	Trophoblast	0.3877	244909745	ENCSR593LTJ	ENCLB699ZAP	ENCBS626CAG
h.Trophoblast-DS30587	Primary	Fetal_Life_Support	Trophoblast	0.525	570005038	ENCSR121ZSL	ENCLB873PCM	ENCBS627LRI
h.b.lymphoblast.mm.1s-DS27522	Lines	Hematopoietic	human immunoglobulin A lambda myeloma	0.4491	249431796	ENCSR458LIB	ENCLB793GPI	ENCBS299YQN
h.brain-DS23541	Adult	Nervous	Brain _Hippocampus (Ammon's Horn)	0.3079	273651350	ENCSR584LUZ	ENCLB763IVQ	ENCBS163WOJ
h.brain-DS23545	Adult	Nervous	Brain_cerebellar cortex	0.4299	475539357	ENCSR503HIB	ENCLB199OZA	ENCBS425ZXM
h.brain-DS23661	Adult	Nervous	Cerebellar_Cortex	0.3636	134038010	ENCSR503HIB	ENCLB084WAS	ENCBS856RUL
h.f.Bone.femur-DS36206	Fetal	Musculoskeletal	h.f.Bone.femur	0.5234	250411076	ENCSR805XIF	ENCLB236BWV	ENCBS337FPV
h.f.Eye-DS23833	Fetal	Nervous	fEye	0.4472	399467891	ENCSR782XFY	ENCLB361ZWP	ENCBS987GGI
h.f.Eye-DS24728	Fetal	Nervous	Eye	0.4594	368457769	ENCSR782XFY	ENCLB855SXK	ENCBS129DWJ
h.f.Eye-DS24796	Fetal	Nervous	Eye	0.3832	361398154	ENCSR127PWK	ENCLB979EBT	ENCBS446ODB
h.f.Intestine.Lg-DS17313	Fetal	Digestive	Intestine_Lg	0.4436	385345504	ENCSR857AEB	ENCLB419AXU	ENCBS547DHM
h.f.Retina-DS23339	Fetal	Nervous	Retina	0.3355	289112637	ENCSR820ICX	ENCLB151OHK	ENCBS941TEO
h.f.Retina-DS23286	Fetal	Nervous	Retina	0.3814	206746250	ENCSR474GZQ	ENCLB238FWZ	ENCBS797BYT
h.f.Retina-DS23368	Fetal	Nervous	Retina	0.6644	243906946	ENCSR474GZQ	ENCLB919JBV	ENCBS704PVR
h.f.Retina-DS23341	Fetal	Nervous	Retina	0.452	315190759	ENCSR621ENC	ENCLB587HLG	ENCBS386PSR
h.f.Tongue-DS24808	Fetal	Musculoskeletal	Tongue	0.3729	317425317	ENCSR759UNY	ENCLB323PCN	ENCBS321GUH
h.f.Tongue-DS24888	Fetal	Musculoskeletal	Tongue	0.415	336768415	ENCSR559WMK	ENCLB329UJC	ENCBS377XXD
h.f.Umbilical.Cord-DS24820	Fetal	Fetal_Life_Support	Umbilical_cord	0.4945	193717419	ENCSR512CWR	ENCLB771UER	ENCBS518LEK
h.f.Umbilical.Cord-DS24722	Fetal	Fetal_Life_Support	Umbilical_cord	0.3856	322249074	ENCSR512CWR	ENCLB228TGC	ENCBS428SKC
h.f.bone.arm.left-DS39408	Fetal	Musculoskeletal	bone arm left	0.3376	195838972	ENCSR976XOY	ENCLB060BWD	ENCBS104ACH
h.f.bone.arm.right-DS39410	Fetal	Musculoskeletal	bone arm right	0.4239	207402827	ENCSR274SDO	ENCLB611QCS	ENCBS582SLC
h.f.bone.leg.left-DS39413	Fetal	Musculoskeletal	bone leg left	0.5342	192554265	ENCSR431UEM	ENCLB988UAS	ENCBS490PBA
h.f.bone.leg.right-DS39417	Fetal	Musculoskeletal	bone leg right	0.5465	243590655	ENCSR449HOQ	ENCLB086WVI	ENCBS161DMX
h.f.heart.fibroblasts-DS39481	Primary	Connective	heart fibroblasts	0.5143	196465305	ENCSR856NXV	ENCLB584PEG	ENCBS385GBH
h.f.heart.left.atrium-DS37460	Fetal	Cardiovascular	Left Atrium	0.3593	202362758	ENCSR412NMI	ENCLB226FNM	ENCBS982OCU
h.f.heart.left.ventricle-DS37292	Fetal	Cardiovascular	h.f.heart.Left.Ventricle	0.3282	201191668	ENCSR501FWC	ENCLB699DLF	ENCBS936JZF
h.f.heart.left.ventricle-DS44708	Fetal	Cardiovascular	Heart Left Ventricle	0.3289	190934552	ENCSR946DXB	ENCLB231DPY	ENCBS743EKM
h.f.heart.left.ventricle-DS37450	Fetal	Cardiovascular	heart Left Ventricle	0.3468	199461638	ENCSR946DXB	ENCLB652THU	ENCBS931FTX
h.f.heart.right.ventricle-DS37455	Fetal	Cardiovascular	Right Ventricle	0.3522	230438736	ENCSR746RDJ	ENCLB608VQR	ENCBS694BHU
h.f.limbs-DS38801	Fetal	Musculoskeletal	Limbs	0.4704	246326109	ENCSR818JGZ	ENCLB281FQD	ENCBS254AOS
h.f.liver-DS37372	Fetal	Hematopoietic	h.f.liver	0.3368	189493637	ENCSR562FNN	ENCLB638FEH	ENCBS275VNY
h.glomerular-DS39386	Primary	Renal	Kidney Glomeruli	0.3259	302763195	ENCSR136KEL	ENCLB400KJC	ENCBS360AGM
h.hepatocytes-DS32057	Lines	Hepatic	H-9 differentiated to hepatocytes	0.3028	379212264	ENCSR364MFN	ENCLB636PSO	ENCBS520VFV
h.iPSC-DS26455	Lines	Embryonic	Induced pluripotent cells	0.3954	316087834	ENCSR004SUL	ENCLB670LDI	ENCBS368AAA
h.iPSC-DS26351	Lines	Embryonic	Induced pluripotent cells	0.3771	128971959	ENCSR004SUL	ENCLB440GKD	ENCBS373AAA
h.kidney.tubular-DS26689	Primary	Renal	kidney tubular cells	0.5209	201542837	ENCSR175IWT	ENCLB888MCL	ENCBS546UCS
h.kidney.tubular-DS37971	Primary	Renal	kidney tubular	0.4547	348608650	ENCSR175IWT	ENCLB997AWQ	ENCBS947UTL
h.kidney.tubular-DS27824	Primary	Renal	HIM13 PCT	0.3879	210480190	ENCSR175IWT	ENCLB108PBP	ENCBS791DAZ
h.neuronal_stem_cell-DS32047	Lines	Nervous	H-9 differentiated to neuronal cells	0.3351	331542857	ENCSR963ALV	ENCLB057UTE	ENCBS018TPT
h.neuronal_stem_cell-DS32096	Lines	Nervous	H-9 differentiated to neuronal cells	0.5252	340997292	ENCSR963ALV	ENCLB449QVJ	ENCBS044KWE
h.podocytes-DS26685	Lines	Renal	Glomerullar visceral epithelial cells	0.4421	245808216	ENCSR785BDQ	ENCLB955BJP	ENCBS117LCZ
h.renal.cell.carcinoma-DS37973	Primary	Renal	renal cell carcinoma	0.4975	258952155	ENCSR337IRF	ENCLB333SUQ	ENCBS354GLT
h.renal.cell.carcinoma-DS26693	Primary	Renal	renal_cell_carcinoma, primary culture	0.5846	293758469	ENCSR337IRF	ENCLB993FHL	ENCBS967MVM
hTH1-DS7840	Primary	Hematopoietic	T1 helper	0.6247	148607701	ENCSR000EQC	ENCLB591ZZZ	ENCBS345AAA
hTreg-DS14702	Primary	Hematopoietic	T regulatory cells	0.547	212205033	ENCSR000EQJ	ENCLB602ZZZ	ENCBS366AAA
iTH1-DS18018	Primary	Hematopoietic	T1 helper cells, induced	0.4022	359399784	ENCSR000EQC	ENCLB592ZZZ	ENCBS070HZP
iTH2-DS17603	Primary	Hematopoietic	T2 helper cells, induced	0.4425	378573155	ENCSR000EQG	ENCLB598ZZZ	ENCBS748KUK
vHMEC-DS18406	Lines	Epithelial	vHMEC	0.4904	271228746	ENCSR228VNQ	ENCLB160GNU	ENCBS090LBL
